## Supplementary File S6 for "Learning from human and chemical languages to predict biological function"

### Sheet: Supplementary File S6A
	MC1000 pDM1	MC1000 pDM1_blaKPC-3	MC1000 pDM1_blaL1#3637
Ceftazidime	0.5	256	256
	0.38	256	128
	0.38	128	128

### Sheet: Supplementary File S6B
	MC1000 pDM1
	DMSO	#59	#61	#62	#70	#91	#94	DMSO	#35	#42
No antibiotic	>512	>512	>512	>512	>512	>512	>512	>512	512	>512
	>512	>512	>512	>512	>512	>512	>512	>512	512	>512
	>512	>512	>512	>512	>512	>512	>512	>512	512	>512
Gentamicin	0.25	0.19	0.25	0.25	0.38	0.19	0.125	0.5	0.5	0.5
	0.19	0.25	0.25	0.38	0.25	0.19	0.19	0.5	0.5	0.5
	0.38	0.25	0.25	0.25	0.25	0.19	0.25	0.5	0.5	0.5
Ceftazidime	0.25	0.19	0.25	0.25	0.38	0.19	0.19	0.25	0.38	0.25
	0.125	0.5	0.38	0.38	0.38	0.25	0.19	0.125	0.125	0.19
	0.125	0.19	0.25	0.38	0.25	0.19	0.19	0.125	0.19	0.38
Piperacillin	-	-	-	-	-	-	-	0.125	0.125	0.125
	-	-	-	-	-	-	-	0.125	0.25	0.125
	-	-	-	-	-	-	-	0.125	0.25	0.125
Imipenem	-	-	-	-	-	-	-	0.19	0.19	0.19
	-	-	-	-	-	-	-	0.19	0.125	0.19
	-	-	-	-	-	-	-	0.19	0.19	0.19
Aztreonam	0.047	0.094	0.094	0.125	0.125	0.094	0.094	-	-	-
	0.094	0.094	0.094	0.094	0.125	0.094	0.094	-	-	-
	0.125	0.094	0.094	0.125	0.125	0.094	0.094	-	-	-
	MC1000 pDM1_blaKPC-3
	DMSO	#59	#61	#62	#70	#91	#94
Gentamicin	0.25	0.25	0.25	0.25	0.38	0.19	0.19
	0.19	0.38	0.38	0.19	0.25	0.125	0.125
	0.19	0.19	0.25	0.19	0.25	0.19	0.19
Ceftazidime	256	24	8	16	64	64	64
	192	24	6	12	24	64	48
	192	12	4	6	16	48	24
	MC1000 pDM1_blaKPC-2
	DMSO	#59	#61	#62	#70	#91	#94
Gentamicin	0.25	0.38	0.25	0.5	0.5	0.38	0.38
	0.38	0.38	0.25	0.38	0.38	0.25	0.38
	0.25	0.25	0.38	0.38	0.38	0.25	0.25
Aztreonam	256	24	4	6	24	256	48
	192	32	8	12	48	128	32
	192	32	4	6	48	256	64
	MC1000 pDM1_blaL1#3637			MC1000 pDM1_blaL1#4488			MC1000 pDM1_blaL1#4509
	DMSO	#35	#42	DMSO	#35	#42	DMSO	#35	#42
Gentamicin	0.25	0.25	0.25	0.25	0.25	0.25	0.25	0.25	0.38
	0.38	0.19	0.25	0.25	0.25	0.25	0.25	0.25	0.25
	0.19	0.19	0.25	0.25	0.25	0.38	0.19	0.25	0.38
Ceftazidime	128	64	64	128	64	32	16	8	8
	128	64	64	128	64	32	16	8	4
	128	64	32	128	64	32	16	8	4
Piperacillin	-	-	-	-	-	-	256	128	64
	-	-	-	-	-	-	256	128	64
	-	-	-	-	-	-	256	128	64

### Sheet: Supplementary File S6C
		Ceftazidime									Imipenem									Aztreonam
		DMSO	DMSO	DMSO	#61	#61	#61	#70	#70	#70	DMSO	DMSO	DMSO	#61	#61	#61	#70	#70	#70	DMSO	DMSO	DMSO	#61	#61	#61	#70	#70	#70
Enterobacter cloacae	BM15	-	-	-	-	-	-	-	-	-	24	24	12	1	0.5	0.5	3	1	2	-	-	-	-	-	-	-	-	-
	HMG	16	16	12	3	4	3	2	2	2	32	32	32	4	3	4	12	6	8	-	-	-	-	-	-	-	-	-
	HPTU 27040557	-	-	-	-	-	-	-	-	-	6	6	6	0.25	0.25	0.25	0.38	0.38	0.38	24	24	24	4	3	2	8	12	8
	CFVL	96	48	24	24	4	6	6	12	8	-	-	-	-	-	-	-	-	-	-	-	-	-	-	-	-	-	-
Klebsiella pneumoniae	S22	256	256	128	8	12	8	16	16	24	24	24	32	0.5	2	0.5	1	2	1	-	-	-	-	-	-	-	-	-
	COQ	-	-	-	-	-	-	-	-	-	6	12	6	0.5	0.38	0.25	0.75	1	0.5	-	-	-	-	-	-	-	-	-
	ZRI	12	12	12	3	2	4	3	3	4	4	4	3	0.25	0.25	0.19	0.38	0.25	0.25	-	-	-	-	-	-	-	-	-
	S32	-	-	-	-	-	-	-	-	-	24	32	32	0.5	0.25	0.38	2	1.5	1.5	-	-	-	-	-	-	-	-	-
	S31	-	-	-	-	-	-	-	-	-	32	24	16	0.38	0.38	0.38	0.5	0.38	0.5	-	-	-	-	-	-	-	-	-
	S5	-	-	-	-	-	-	-	-	-	24	24	12	0.75	1	1	0.5	0.75	0.5	-	-	-	-	-	-	-	-	-
	S15	-	-	-	-	-	-	-	-	-	24	16	16	3	1	1	0.75	3	1	-	-	-	-	-	-	-	-	-
	ST234	16	12	16	1	1.5	1	1	1.5	1.5	-	-	-	-	-	-	-	-	-	256	192	192	3	3	3	64	128	128
Citrobacter freundii	HPTU	-	-	-	-	-	-	-	-	-	-	-	-	-	-	-	-	-	-	96	64	64	2	3	4	8	8	4
	BM19	64	128	128	4	4	4	6	6	12	4	4	4	0.5	0.38	0.5	0.75	0.75	0.75	-	-	-	-	-	-	-	-	-
	CNR27B5	48	32	36	6	6	6	8	12	12	-	-	-	-	-	-	-	-	-	-	-	-	-	-	-	-	-	-
Escherichia coli	IFI	24	64	96	6	4	6	12	16	16	-	-	-	-	-	-	-	-	-	-	-	-	-	-	-	-	-	-
	S34 1F7	16	16	16	4	3	3	6	6	6	-	-	-	-	-	-	-	-	-	-	-	-	-	-	-	-	-	-
	DIN	64	48	48	6	6	4	12	12	12	-	-	-	-	-	-	-	-	-	-	-	-	-	-	-	-	-	-
	LIL-1	-	-	-	-	-	-	-	-	-	-	-	-	-	-	-	-	-	-	96	32	32	2	3	2	4	4	4
	COL	-	-	-	-	-	-	-	-	-	-	-	-	-	-	-	-	-	-	12	12	12	3	4	3	8	6	6
	BM16	32	32	48	3	4	3	6	6	12	-	-	-	-	-	-	-	-	-	128	256	256	3	6	4	8	16	8

### Sheet: Supplementary File S6D
		Ceftazidime
		DMSO	DMSO	DMSO	#35	#35	#35	#42	#42	#42
Stenotrophomonas maltophilia ΔblaL2	AMM	64	32	48	16	12	12	8	12	12

### Sheet: Supplementary File S6E
E. cloacae HPTU 27040557 (pKPC-2)
	DMSO					#61					#70
	32 μg/mL	16 μg/mL	8 μg/mL	4 μg/mL	2 μg/mL	32 μg/mL	16 μg/mL	8 μg/mL	4 μg/mL	2 μg/mL	32 μg/mL	16 μg/mL	8 μg/mL	4 μg/mL	2 μg/mL
Imipenem	6	4	4	24	32	0.25	0.38	1.5	1	6	0.5	0.75	4	16	24
	4	4	16	12	16	0.25	0.38	0.75	3	4	0.5	0.75	6	8	12
	6	8	8	16	32	0.25	0.38	0.75	4	12	1	1	6	32	24
E. coli LIL-1 (pKPC-2 OXA-9 TEM-1)
	DMSO					#61					#70
	32 μg/mL	16 μg/mL	8 μg/mL	4 μg/mL	2 μg/mL	32 μg/mL	16 μg/mL	8 μg/mL	4 μg/mL	2 μg/mL	32 μg/mL	16 μg/mL	8 μg/mL	4 μg/mL	2 μg/mL
Aztreonam	32	32	32	32	48	3	4	8	12	16	6	8	16	16	16
	48	24	32	32	32	3	4	4	8	12	4	8	16	16	16
	32	32	48	24	48	3	3	8	8	12	4	12	12	16	12
K. pneumoniae ZRI (pKPC-2)
	DMSO					#61					#70
	32 μg/mL	16 μg/mL	8 μg/mL	4 μg/mL	2 μg/mL	32 μg/mL	16 μg/mL	8 μg/mL	4 μg/mL	2 μg/mL	32 μg/mL	16 μg/mL	8 μg/mL	4 μg/mL	2 μg/mL
Ceftazidime	12	12	16	16	12	3	6	8	6	12	3	4	8	8	12
	16	8	12	12	12	2	6	6	6	6	3	4	6	8	8
	12	12	16	8	12	4	4	6	8	12	4	4	6	8	12
