## Supplementary File S7 for "Learning from human and chemical languages to predict biological function"

### Sheet: Supplementary File S7A
		Number of Galleria mellonella deaths
	Hours post infection	K. pneumoniae ZRI + PBS + DMSO	K. pneumoniae ZRI + Ceftazidime + DMSO	K. pneumoniae ZRI + PBS + #61	K. pneumoniae ZRI + Ceftazidime + #61	K. pneumoniae ZRI + PBS + #70	K. pneumoniae ZRI + Ceftazidime + #70		Injection control PBS + PBS
Experiment 1	18	5
	49	2
Experiment 2	4	10
	7.5	1
	20	4
	48	0
Experiment 3	4		12
	18		4
	20		3
	49		2
Experiment 4	4.5			3
	19.5			18
	48			0
Experiment 5	17.5				1
	24				2
	29				2
	48				2
Experiment 6	4.5					2			0
	19.5					18			0
	48					2			0
Experiment 7	17.5						1		0
	24						1		0
	48						0		0
Experiment 8	43.5						3		0
	48						1		0
	Total number of Galleria tested	22	22	22	22	22	22		22
	Number dead in 48 hours	20	19	21	7	22	6		0
	Number alive after 48 hours	2	3	1	15	0	16		22
	Percentage survival	0.0909091	0.136364	0.0454545	0.681818	0	0.727273		1

### Sheet: Supplementary File S7B
2-hour infection control
Mouse #	Thigh weight (kg)	CFU/ml	Total CFU	CFU/thigh	Y = log(y)
#1L	0.0003456	60000	180000	5.20833e+08	8.71684
#1R	0.0002115	6000	18000	8.51064e+07	7.92993
#2L	0.0001547	110000	330000	2.13316e+09	9.32838
#2R	0.0003067	40000	120000	3.91262e+08	8.59218
#3L	0.0001915	50000	150000	7.8329e+08	8.89376
#3R	0.000125	90000	270000	2160000000	9.33445

### Sheet: Supplementary File S7C
K. pneumoniae ZRI + PBS + DMSO							K. pneumoniae ZRI + PBS + #61
Mouse #	Thigh weight (kg)	CFU/ml	Total CFU	CFU/thigh	Y = log(y)		Mouse #	Thigh weight (kg)	CFU/ml	Total CFU	CFU/thigh	Y = log(y)
#4L	0.0002516	180000000	540000000	2.14626e+12	12.3324		#11L	0.0002426	290000	870000	3.58615e+09	9.55509
#4R	0.0002199	1000000000	3000000000	1.36426e+13	13.1335		#11R	0.0001964	40000	120000	6.10998e+08	8.78604
#5L	0.000348	400000	1200000	3.44828e+09	9.53782		#12L	0.0002529	150000	450000	1.77936e+09	9.25042
#5R	0.002267	14000000	42000000	1.85267e+10	10.2672		#12R	0.0002064	8000	24000	1.16279e+08	8.06446
#6L	0.0002744	50000	150000	5.46647e+08	8.73799		#13L	0.0001944	60000	180000	9.25926e+08	8.96661
#6R	0.000221	30000	90000	4.0724e+08	8.60959		#13R	0.0001795	160000	480000	2.67409e+09	9.42651
#7L	0.0003195	3000000	9000000	2.8169e+10	10.4502		#14L	0.0002463	7000000	21000000	8.52619e+10	10.9309
#7R	0.0003038	180000	540000	1.77749e+09	9.25042		#14R	0.0002368	15000000	45000000	1.90034e+11	11.2788
#8L	0.0002806	21000000	63000000	2.24519e+11	11.3522		#15L	0.0002456	80000	240000	9.77199e+08	8.98989
#8R	0.000191	6000000	18000000	9.42408e+10	10.9741		#15R	0.0001989	1000000	3000000	1.5083e+10	10.179
#9L	0.0003681	130000000	390000000	1.05949e+12	12.0253		#16L	0.0003188	7000000	21000000	6.5872e+10	10.8189
#9R	0.0004134	4000000	12000000	2.90276e+10	10.4624		#16R	0.0001918	150000	450000	2.34619e+09	9.37107
#10L	0.0002549	60000	180000	7.06159e+08	8.8488		#17L	0.0002845	80000000	240000000	8.43585e+11	11.9263
#10R	0.0002918	130000	390000	1.33653e+09	9.1271		#17R	0.000245	100000000	300000000	1.22449e+12	12.0864
K. pneumoniae ZRI + Ceftazidime + DMSO							K. pneumoniae ZRI + Ceftazidime + #61
Mouse #	Thigh weight (kg)	CFU/ml	Total CFU	CFU/thigh	Y = log(y)		Mouse #	Thigh weight (kg)	CFU/ml	Total CFU	CFU/thigh	Y = log(y)
#18L	0.0002217	8000000	24000000	1.08254e+11	11.0334		#25L	0.0003523	3000	9000	2.55464e+07	7.40654
#18R	0.000239	60000000	180000000	7.53138e+11	11.8768		#25R	0.0002905	900	2700	9.29432e+06	6.96802
#19L	0.000231	3000000	9000000	3.8961e+10	10.5911		#26L	0.0003895	18000	54000	1.38639e+08	8.14301
#19R	0.0002945	1000000	3000000	1.01868e+10	10.0086		#26R	0.0003469	1000	3000	8.64803e+06	6.93702
#20L	0.0002633	4000000	12000000	4.55754e+10	10.659		#27L	0.0001954	1200000	3600000	1.84237e+10	10.2648
#20R	0.0002957	80000000	240000000	8.11633e+11	11.9096		#27R	0.0003058	1000	3000	9.81033e+06	6.99167
#21L	0.0002841	6000	18000	6.3358e+07	7.80209		#28L	0.00026	1000	3000	1.15385e+07	7.0607
#21R	0.0001809	800	2400	1.3267e+07	7.12385		#28R	0.0002832	3000	9000	3.17797e+07	7.50243
#22L	0.0002071	5000	15000	7.24288e+07	7.85974		#29L	0.0002593	15	45	173544	5.24055
#22R	0.0002467	2000	6000	2.4321e+07	7.38561		#29R	0.0002462	170	510	2.07149e+06	6.31597
#23L	0.0003101	1000	3000	9.6743e+06	6.98543		#30L	0.0002987	30	90	301306	5.47857
#23R	0.000191	2000	6000	3.14136e+07	7.49693		#30R	0.0002848	95	285	1.0007e+06	6
#24L	0.000376	2000	6000	1.59574e+07	7.20412		#31L	0.0002629	20	60	228224	5.35793
#24R	0.0002554	3000	9000	3.52388e+07	7.54654		#31R	0.0002505	15	45	179641	5.25527

### Sheet: Supplementary File S7D
K. pneumoniae ZRI + PBS + DMSO							K. pneumoniae ZRI + PBS + #70
Mouse #	Thigh weight (kg)	CFU/ml	Total CFU	CFU/thigh	Y = log(y)		Mouse #	Thigh weight (kg)	CFU/ml	Total CFU	CFU/thigh	Y = log(y)
#32L	0.0003324	2800000000	8400000000	2.52708e+13	13.4026		#37L	0.0002631	26000000000	78000000000	2.96465e+14	14.472
#32R	0.0004541	2300000000	6900000000	1.51949e+13	13.1817		#37R	0.0004402	14000000000	42000000000	9.54112e+13	13.9796
#33L	0.0002994	14000000	42000000	1.40281e+11	11.147		#38L	0.0005705	19000000000	57000000000	9.99124e+13	13.9996
#33R	0.0002443	1700000	5100000	2.0876e+10	10.3196		#38R	0.0005627	9000000000	27000000000	4.79829e+13	13.6811
#34L	0.0003419	400000000	1200000000	3.5098e+12	12.5453		#39L	0.0004836	5000000000	15000000000	3.10174e+13	13.4916
#34R	0.000237	34000000	102000000	4.3038e+11	11.6339		#39R	0.0004458	10000000000	30000000000	6.72948e+13	13.828
#35L	0.0003118	17000000	51000000	1.63566e+11	11.2137		#40L	0.0005385	1000000000	3000000000	5.57103e+12	12.7459
#35R	0.0002343	21000000	63000000	2.68886e+11	11.4296		#40R	0.0004238	10000000000	30000000000	7.07881e+13	13.85
#36L	0.0004536	1100000000	3300000000	7.27513e+12	12.8618		#41L	0.00065	5000000000	15000000000	2.30769e+13	13.3632
#36R	0.0002223	150000000	450000000	2.02429e+12	12.3063		#41R	0.0005906	10000000	30000000	5.07958e+10	10.7058
K. pneumoniae ZRI + Ceftazidime + DMSO							K. pneumoniae ZRI + Ceftazidime + #70
Mouse #	Thigh weight (kg)	CFU/ml	Total CFU	CFU/thigh	Y = log(y)		Mouse #	Thigh weight (kg)	CFU/ml	Total CFU	CFU/thigh	Y = log(y)
#42L	0.0002361	1000000000	3000000000	1.27065e+13	13.104		#47L	0.0003822	10000000	30000000	7.84929e+10	10.8948
#42R	0.0003325	1400000000	4200000000	1.26316e+13	13.1015		#47R	0.0005108	10000000	30000000	5.87314e+10	10.7689
#43L	0.0003207	14000000	42000000	1.30964e+11	11.1172		#48L	0.0003488	800000	2400000	6.88073e+09	9.83763
#43R	0.0002951	1000000000	3000000000	1.0166e+13	13.0072		#48R	0.0004279	1400000	4200000	9.81538e+09	9.99191
#44L	0.0002393	9000000	27000000	1.12829e+11	11.0524		#49L	0.0003349	60000000	180000000	5.37474e+11	11.7304
#44R	0.0003068	12000000	36000000	1.1734e+11	11.0694		#49R	0.0003487	300000	900000	2.58102e+09	9.41179
#45L	0.0004049	1400000000	4200000000	1.03729e+13	13.0159		#50L	0.0003976	7000	21000	5.28169e+07	7.72277
#45R	0.0003698	10000000	30000000	8.11249e+10	10.9092		#50R	0.0004674	10000	30000	6.41849e+07	7.80743
#46L	0.0004842	90000000	270000000	5.57621e+11	11.7463		#51L	0.0003414	6000	18000	5.27241e+07	7.72201
#46R	0.0004024	1200000000	3600000000	8.94632e+12	12.9516		#51R	0.0003286	130000	390000	1.18685e+09	9.0744
